# Proteolytic Processing of the Unique F_1_-ATPase Subunit α in Procyclic *Trypanosoma brucei*

**DOI:** 10.1101/2025.10.24.684300

**Authors:** Jain Minal, Panicucci Brian, Šubrtová Karolína, Schnaufer Achim, Zíková Alena

**Affiliations:** Biology Centre, Institute of Parasitology, České Budějovice, Czech Republic; Faculty of Science, University of South Bohemia, České Budějovice, Czech Republic; Institute of Immunology and Infection Research, University of Edinburgh, Edinburgh, United Kingdom

## Abstract

The catalytic F_1_ domain of the mitochondrial ATP synthase is conserved across eukaryotes, with the only known exceptions found within euglenozoans. One distinctive trait identified in *Trypanosoma brucei* is the proteolysis of subunit α that excises an internal octapeptide, resulting in functional N- and C-terminal polypeptides. The significance of this cleavage remained unclear. Here, we determined that the yeast subunit α expressed in *T. brucei* was not proteolytically processed, despite significant structural similarities. The proteolytic recognition sequence was identified to be largely contained within the octapeptide and replacing it with a flexible linker rendered the protein resistant to cleavage. This uncleaved subunit α restored growth after RNAi depletion of endogenous subunit α by incorporating into F_1_F_o_-ATP synthase complexes capable of both ATP synthesis and hydrolysis. A FRET-based assay revealed that peptides consisting of either the first or second octapeptide cleavage site experienced significantly more proteolysis when incubated with cytosolic lysates compared to mitochondrial extracts. Furthermore, expressing just the mature C-terminal polypeptide resulted in mitochondrial localization, suggesting it contains an internal targeting signal. Together, these results indicate that proteolysis of subunit α occurs in the cytosol prior to mitochondrial import, highlighting a unique processing step in *T. brucei* ATP synthase assembly.
