## Supplemental Tables S1-S8 for "Proteolytic Processing of the Unique F_1_-ATPase Subunit α in Procyclic *Trypanosoma brucei*"

### Sheet: Table S1
Table S1. List of generated cell lines in this study.
NO	Names for the cell-line	Parental cell-line	Plasmid	Antibiotics used for the growth of transgenic cell lines	Integration sites	Fusion PCR used to generate construct	Fragment A, B & C	Forward primer	Reverse primer	DNA source for PCR amplification
1	sub α FL_V5	PF 29.13	pT7-3V5	G418, Hygromycin, Puromycin	rDNA intergenic spacer region	-	-	1	2	PF T. brucei Lister 427 strain genomic DNA
2	sub α N-term_V5	PF 29.13	pT7-3V5	G418, Hygromycin, Puromycin	rDNA intergenic spacer region	-	-	1	3	PF T. brucei Lister 427 strain genomic DNA
3	sub α C-term_V5	PF 29.13	pT7-3V5	G418, Hygromycin, Puromycin	rDNA intergenic spacer region	-	-	4	2	PF T. brucei Lister 427 strain genomic DNA
4	Sc sub αV5	PF 29.13	pT7-3V5	G418, Hygromycin, Puromycin	rDNA intergenic spacer region	-	-	5	6	S.cerevisiae BY4742 strain genomic DNA
5	sub α FLFLAG	pSMOX 427	pLEW79	Puromycin, Phleomycin		Yes	Fragment A	7	8	PF T. brucei Lister 427 strain genomic DNA
					PARP promoter region		Fragment B	9	10	PF T. brucei Lister 427 strain genomic DNA
							Fragment C	7	10	PCR product A and B
RNAi rescue cell-lines
6	sub α RNAi recFL	PF 29.13 α RNAi	pHD1344	G418, Hygromycin, Puromycin, Phleomycin		Yes	Fragment A	11	12	Recoded synthetic cDNA of sub α
					β-tubulin locus		Fragment B	13	10	PF T. brucei Lister 427 strain genomic DNA
							Fragment C	11	10	PCR product A and B
7	sub α RNAi recFLPAS	PF 29.13 α RNAi	pHD1344	G418, Hygromycin, Puromycin, Phleomycin		Yes	Fragment A	11	12	Recoded synthetic cDNA of sub α
					β-tubulin locus		Fragment B	13	10	PF T. brucei Lister 427 strain genomic DNA
							Fragment C	11	10	PCR product A and B

### Sheet: Table S2
Primers used to generate the cell-line used in this study
Table S2. List of primers used in this study.
Primer no.	Sequence	Restriction site
1	CGCAAGCTTATGCGTCGCT	HindIII
2	ACAGGATCCCACTGCCCGCTTA	BamHI
3	ATAGGATCCGAGCCCCACCGGAA	BamHI
4	CGCAAGCTTATGGACAGCACGTTGGG	HindIII
5	ATTACTCGAGATGTTGGCTCGTACTGCTGC	XhoI
6	GAGCGGATCCAAAAGTGGCAACAAATGATTCAGTAGC	BamHI
7	GCCCAAGCTTATGCGTCGCTTTGGTTCCAAG	HindIII
8	CTTATCGTCGTCATCCTTGTAGTCGAGCCCCACCGGAACCTCGT	-
9	GACTACAAGGATGACGACGATAAGGACAGCACGTTGGGTAAAG	-
10	ATTAGGATCCCTACACTGCCCGCTTACAAG	BamHI
11	CACAAGCTTATGCGCCGTTTCGGATCTAAA	HindIII
12	CAGATTATAGTTCACAGGCGAACGTGAAACAATGTTTGGAGC	-
13	GCTCCAAACATTGTTTCACGTTCGCCTGTGAACTATAATCTG	-
14	GCTCGGATCCATGCGTCGCTTTGGTTCCAAG	BamHI
15	ATTAGGATCCATGGCAGCAACGGCACCGGCAGGTG	BamHI
16	GCAGCTCGAGCTACACTGCCCGCTTACAAG	XhoI
17	AGCCATATGGACAGCACGTTG	NdeI
18	AGTCTCGAGTTACACTGCCCGCTTA	XhoI

### Sheet: Table S3
Table S3. List of antibodies used in this study.
Antibody	Type	Reference	Dilution for SDS-PAGE	Dilution for BN-PAGE
Primary antibodies
F1-sub α C-term	rabbit polyclonal	Prepared in this study	1:500	1:300
F1-sub α N-term	rabbit polyclonal	(Dean et al., 2013)	1:1000	-
F1-sub β	rabbit polyclonal	(Šubrtová et al., 2015)	1:2000	1:1000
F1-sub p18	rabbit polyclonal	(Šubrtová et al., 2015)	1:2000	-
Fo-sub Tb1	rabbit polyclonal	(Šubrtová et al., 2015)	1:1000	1:1000
APRT	rabbit polyclonal	(Hannaert et al., 2003)	1:250	-
Hexokinase	rabbit polyclonal	Kindly provided by Paul Michels	1:500	-
XPRT	rabbit polyclonal	(Doleželová et al., 2018)	1:500	-
SCoAS	rabbit polyclonal	(Doleželová et al., 2020)	1:1000	-
V5	mouse monoclonal	Invitrogen 37-7500	1:1000	1:1000
FLAG	mouse monoclonal	Sigma F1804	1:1000	1:1000
mtHsp70	mouse monoclonal	(Panigrahi et al., 2008)	1:5000	-
GAPDH	mouse monoclonal	ThermoFisher PA5-85074	1:5000	-
Secondary antibodies
anti-rabbit IgG HRP conjugate		BioRad 1721019	1:2000	1:2000
anti-mouse IgG HRP conjugate		Lis	1:2000	1:2000

### Sheet: Table S4 
Table S4 Raw data supporting Figure 4A
	WT			PAS
lysate + ADP	7617251	8.59295e+06	8.26962e+06	7.11261e+06	6.47631e+06	6245926
lysate + G-3-P + ADP	2.6277e+07	2.25978e+07	2.07994e+07	2.1731e+07	2.49979e+07	2.20907e+07
lysate + G-3-P + ADP + KCN	1.26555e+07	10565637	9.25324e+06	1.14574e+07	11431904	9.69078e+06
lysate + G-3-P + ADP + Antimycin	1.08715e+07	7.06568e+06	7534931	5875560	7.28951e+06	6.8892e+06

### Sheet: Table S5
Table S5. Raw data for Fig. 4E
	F1-ATPase(10 ug) from 29-13					F1-ATPase (10 ug) from RNAi sub alpha recFL WT induced for 5 days					F1-ATPase (10 ug) from RNAi sub alpha recFL PAS induced for 5 days
	azide	azide	R1	R2	R3	azide	azide	R1	R2	R3	azide	azide	R1	R2	R3
Time ( Second )	RawData ...	RawData ...	RawData ...	RawData ...	RawData ...	RawData ...	RawData ...	RawData ...	RawData ...	RawData ...	RawData ...	RawData ...	RawData ...	RawData ...	RawData ...
0	-0.0475	-0.0262	-0.0612	-0.0325	-0.0361	-0.0233	-0.0138	-0.0403	-0.0325	-0.0343	-0.0259	-0.0494	-0.0477	-0.0475	-0.0551
1	-0.0537	-0.0306	-0.0768	-0.0498	-0.0522	-0.0304	-0.0226	-0.0525	-0.047	-0.0486	-0.0348	-0.0575	-0.0605	-0.0627	-0.0702
2	-0.062	-0.0375	-0.0952	-0.068	-0.0691	-0.0376	-0.0278	-0.0647	-0.0635	-0.0649	-0.0447	-0.0656	-0.0756	-0.0765	-0.0853
3	-0.0677	-0.0426	-0.1112	-0.0861	-0.0875	-0.0406	-0.0342	-0.0767	-0.078	-0.0795	-0.0526	-0.0735	-0.0878	-0.0911	-0.1003
4	-0.0751	-0.048	-0.1283	-0.1053	-0.106	-0.0475	-0.0398	-0.0911	-0.0958	-0.0957	-0.0594	-0.0811	-0.1007	-0.1055	-0.1166
5	-0.0814	-0.0526	-0.1476	-0.1239	-0.1241	-0.0525	-0.0453	-0.1055	-0.1106	-0.1123	-0.0687	-0.0875	-0.1169	-0.1206	-0.1305
6	-0.0861	-0.0576	-0.1655	-0.1422	-0.1436	-0.0562	-0.0503	-0.1213	-0.1272	-0.1292	-0.0759	-0.0929	-0.1299	-0.1355	-0.1456
7	-0.0911	-0.062	-0.1853	-0.1635	-0.1637	-0.0602	-0.0547	-0.136	-0.1464	-0.1464	-0.0822	-0.0989	-0.145	-0.1498	-0.1603
8	-0.0973	-0.0662	-0.2047	-0.183	-0.186	-0.0631	-0.0597	-0.1506	-0.1628	-0.1628	-0.0868	-0.1046	-0.1583	-0.1652	-0.1747
9	-0.1011	-0.0698	-0.2249	-0.2039	-0.2068	-0.068	-0.0641	-0.1666	-0.1808	-0.1801	-0.0936	-0.1086	-0.1724	-0.1785	-0.1898
10	-0.1063	-0.0745	-0.2457	-0.2263	-0.2281	-0.0692	-0.0673	-0.184	-0.196	-0.1973	-0.0967	-0.1123	-0.1874	-0.1934	-0.2042
11	-0.1096	-0.0773	-0.2657	-0.2473	-0.2498	-0.0724	-0.072	-0.1997	-0.2153	-0.2146	-0.1027	-0.1169	-0.202	-0.2075	-0.2192
12	-0.1141	-0.0813	-0.2859	-0.2681	-0.2711	-0.0759	-0.0748	-0.2167	-0.2322	-0.2321	-0.1072	-0.1205	-0.2164	-0.2218	-0.2333
13	-0.1171	-0.0831	-0.3075	-0.2877	-0.2935	-0.078	-0.0771	-0.2329	-0.2493	-0.2491	-0.1108	-0.124	-0.2303	-0.2357	-0.248
14	-0.12	-0.0874	-0.327	-0.3092	-0.3154	-0.08	-0.0802	-0.2498	-0.2675	-0.2672	-0.1147	-0.1278	-0.2448	-0.2501	-0.2623
15	-0.1228	-0.0889	-0.3483	-0.3297	-0.3365	-0.0815	-0.0829	-0.2667	-0.2844	-0.2845	-0.1166	-0.1305	-0.2582	-0.2639	-0.2767
16	-0.125	-0.0919	-0.3689	-0.3513	-0.3589	-0.0839	-0.0852	-0.2831	-0.3025	-0.3025	-0.121	-0.1329	-0.2729	-0.2781	-0.2904
17	-0.1285	-0.0942	-0.39	-0.3734	-0.3812	-0.0846	-0.0879	-0.2999	-0.3186	-0.319	-0.124	-0.1361	-0.286	-0.2922	-0.3041
18	-0.13	-0.0953	-0.4114	-0.3943	-0.4034	-0.0878	-0.0887	-0.3163	-0.3374	-0.337	-0.1272	-0.1384	-0.2997	-0.3053	-0.3179
19	-0.1333	-0.0984	-0.4323	-0.4161	-0.4253	-0.0881	-0.0922	-0.3329	-0.3539	-0.3545	-0.1281	-0.1405	-0.3134	-0.3192	-0.332
20	-0.1343	-0.0995	-0.4531	-0.438	-0.4485	-0.0912	-0.0936	-0.3499	-0.3719	-0.3723	-0.1326	-0.1418	-0.3273	-0.3328	-0.3453
21	-0.1371	-0.1017	-0.4742	-0.459	-0.4705	-0.0919	-0.0947	-0.3657	-0.3889	-0.3896	-0.1349	-0.1442	-0.3407	-0.3466	-0.3593
22	-0.1392	-0.1033	-0.4956	-0.481	-0.4928	-0.0916	-0.0966	-0.3831	-0.4078	-0.4071	-0.1371	-0.1458	-0.3547	-0.359	-0.3734
23	-0.1406	-0.104	-0.5162	-0.5026	-0.5149	-0.0946	-0.0981	-0.4003	-0.425	-0.4252	-0.1394	-0.1481	-0.3683	-0.3732	-0.3868
24	-0.1427	-0.1058	-0.5371	-0.5236	-0.5366	-0.0946	-0.0991	-0.4163	-0.4427	-0.4424	-0.1405	-0.1494	-0.3818	-0.3864	-0.4005
25	-0.1437	-0.1084	-0.5575	-0.5448	-0.5588	-0.0953	-0.1011	-0.4332	-0.4597	-0.4604	-0.1421	-0.1506	-0.3954	-0.4005	-0.4143
26	-0.1454	-0.1091	-0.5779	-0.5659	-0.5796	-0.0961	-0.1018	-0.4502	-0.4769	-0.4781	-0.1444	-0.1522	-0.4087	-0.4133	-0.4277
27	-0.1473	-0.111	-0.5979	-0.5864	-0.6006	-0.0961	-0.1029	-0.4674	-0.4944	-0.4955	-0.1465	-0.1536	-0.4227	-0.4266	-0.4415
28	-0.1484	-0.111	-0.6006	-0.6006	-0.6006	-0.0991	-0.1033	-0.484	-0.5116	-0.5131	-0.1478	-0.1545	-0.4359	-0.441	-0.4547
29	-0.1488	-0.1121	-0.6006	-0.6006	-0.6006	-0.0995	-0.1047	-0.5004	-0.5292	-0.5303	-0.1486	-0.1565	-0.4492	-0.4536	-0.4681
30	-0.1511	-0.1146	-0.6006	-0.6006	-0.6006	-0.1007	-0.1055	-0.5167	-0.546	-0.5475	-0.1501	-0.1571	-0.4633	-0.4673	-0.4817
31	-0.1516	-0.1139	-0.6006	-0.6006	-0.6006	-0.1011	-0.1069	-0.533	-0.5627	-0.5642	-0.1521	-0.1587	-0.4763	-0.481	-0.4949
32	-0.1534	-0.1163	-0.6006	-0.6006	-0.6006	-0.1022	-0.1077	-0.5498	-0.5797	-0.5813	-0.1531	-0.1598	-0.4894	-0.4941	-0.5084
33	-0.1534	-0.1171	-0.6006	-0.6006	-0.6006	-0.1022	-0.1084	-0.5653	-0.5958	-0.5979	-0.1544	-0.1614	-0.5029	-0.5072	-0.5215
34	-0.155	-0.1178	-0.6006	-0.6006	-0.6006	-0.1033	-0.1091	-0.582	-0.6006	-0.6006	-0.156	-0.1616	-0.5162	-0.52	-0.5343
35	-0.156	-0.1183	-0.6006	-0.6006	-0.6006	-0.1038	-0.1106	-0.5979	-0.6006	-0.6006	-0.1577	-0.163	-0.5288	-0.5325	-0.5475
36	-0.158	-0.12	-0.6006	-0.6006	-0.6006	-0.1047	-0.1102	-0.6006	-0.6006	-0.6006	-0.1583	-0.1625	-0.5425	-0.5454	-0.5604
37	-0.1594	-0.1208	-0.6006	-0.6006	-0.6006	-0.1055	-0.1106	-0.6006	-0.6006	-0.6006	-0.1591	-0.1636	-0.5552	-0.5583	-0.5731
38	-0.1598	-0.1223	-0.6006	-0.6006	-0.6006	-0.1067	-0.1106	-0.6006	-0.6006	-0.6006	-0.1591	-0.1655	-0.5682	-0.5707	-0.5851
39	-0.1616	-0.1226	-0.6006	-0.6006	-0.6006	-0.1062	-0.1128	-0.6006	-0.6006	-0.6006	-0.1603	-0.1658	-0.5808	-0.5835	-0.5984
40	-0.161	-0.1243	-0.6006	-0.6006	-0.6006	-0.1074	-0.1134	-0.6006	-0.6006	-0.6006	-0.163	-0.1665	-0.5935	-0.5958	-0.6006
41	-0.1637	-0.1243	-0.6006	-0.6006	-0.6006	-0.108	-0.1134	-0.6006	-0.6006	-0.6006	-0.1622	-0.1671	-0.6006	-0.6006	-0.6006
42	-0.1627	-0.1246	-0.6006	-0.6006	-0.6006	-0.1096	-0.1146	-0.6006	-0.6006	-0.6006	-0.1638	-0.1687	-0.6006	-0.6006	-0.6006
43	-0.1648	-0.1254	-0.6006	-0.6006	-0.6006	-0.1089	-0.1149	-0.6006	-0.6006	-0.6006	-0.1646	-0.1689	-0.6006	-0.6006	-0.6006
44	-0.167	-0.1257	-0.6006	-0.6006	-0.6006	-0.1096	-0.1146	-0.6006	-0.6006	-0.6006	-0.1649	-0.1682	-0.6006	-0.6006	-0.6006
45	-0.167	-0.1285	-0.6006	-0.6006	-0.6006	-0.1113	-0.1146	-0.6006	-0.6006	-0.6006	-0.1667	-0.1699	-0.6006	-0.6006	-0.6006

### Sheet: Table S6
Table S6.
Raw data for Fig. 4F
	Activity (ATP mmoles/min/g)		Western Blot analysis (Fig. 4D)			Coommassie gel analysis (Fig. 4C)
		Normalised to 29-13 (%)	Normalised to sub_α (%)	Normalised to sub_β (%)	Normalised to sub_p18 (%)	Normalised to sub_α C-term (%)	Normalised to sub_β (%)	Normalised to sub_ γ (%)
F1 -ATPase 29-13	20.6	100	100	100	100	100	100	100
F1-ATPase sub α RNAi recFLWT	16.6	80.7	97.2	75.1	86	108.6	96.8	105
F1-ATPase sub α RNAi recFLPAS	13.5	65.5	167.2	81.9	73.4	182.5	125.2	129.9

### Sheet: Table S7
Table S7. Raw data for Figure 5C
	Mito	Cyto	FRET 1	Cyto + FRET 1 (ethanol+DMSO)	Cyto + FRET 1 (Bes +Ben) 1			Mito + FRET 1 (ethanol+DMSO)	Mito + FRET 1 (Bes +Ben) 1
1	382	238	2502	12652	13607	11011	13599	4550	4555	4643	5192
2	388	237	2508	19063	19558	15737	19279	5242	5319	5295	5784
3	413	237	2483	24725	25454	20223	24828	5764	5853	5831	6307
4	397	235	2459	29696	30632	24110	30063	6360	6442	6406	6920
5	379	227	2368	33528	34611	27164	34316	6811	6845	6815	7373
6	367	230	2364	37026	38527	30227	38092	7457	7503	7406	8046
7	366	227	2357	39990	41316	32607	41080	8134	8155	8009	8764
8	375	229	2358	42419	43355	34327	43298	8832	8806	8632	9475
9	391	228	2358	44341	44951	35630	45100	9503	9449	9257	10191
10	388	230	2364	45773	46112	36552	46495	10192	10121	9935	10898
11	392	231	2379	46855	47005	37453	47540	10879	10823	10631	11596
12	395	229	2374	47690	47682	38053	48283	11554	11569	11329	12376
13	391	230	2378	48391	44491	38445	46526	12255	12326	12016	13191
14	390	232	2388	48813	44905	38758	46879	12945	13002	12694	13907
15	390	232	2397	49206	45143	38997	47139	13631	13701	13386	14648
16	376	235	2409	49422	45401	39129	47311	14295	14398	14043	15335
17	381	236	2418	49627	45605	39290	47488	14992	15054	14740	16091
18	386	237	2438	49827	45665	39559	47577	15642	15748	15428	16809
19	389	235	2447	49872	45827	39672	47790	16379	16427	16119	17553
20	394	236	2459	50037	45881	39717	47792	17054	17160	16771	18313
21	389	238	2471	50121	45893	39690	47796	17750	17880	17460	19006
22	397	239	2477	50197	46110	39852	47970	18373	18559	18155	19796
23	393	238	2491	50255	46201	39928	47955	19050	19220	18816	20494
24	392	240	2492	50241	46220	40134	48040	19719	19926	19524	21210
25	391	239	2506	50329	46211	40105	47967	20335	20585	20180	21934
26	390	238	2522	50349	46329	40066	48000	20976	21212	20774	22625
27	389	238	2533	50390	46298	40213	48026	21619	21928	21419	23365
28	393	241	2543	50403	46355	40137	48080	22288	22564	22116	24056
29	396	241	2555	50403	46384	40232	48014	22871	23225	22745	24746
30	398	241	2566	50358	46376	40354	48144	23509	23894	23291	25386
31	399	240	2574	50229	46380	40297	47944	24093	24420	23912	26035
32	395	240	2585	50227	46400	40348	47891	24638	25091	24489	26658
33	390	244	2601	50317	46389	40407	47965	25256	25646	25138	27349
34	394	243	2612	50298	46428	40441	47943	25919	26270	25702	28063
35	397	242	2618	50322	46457	40405	47969	26429	26871	26237	28606
36	397	244	2642	50280	46481	40435	47948	27006	27398	26903	29293
37	396	244	2636	50347	46498	40350	47895	27512	27979	27425	29884
38	397	245	2655	50226	46393	40581	47923	28134	28587	27935	30542
39	396	243	2660	50242	46472	40422	47864	28641	29097	28515	31148
40	397	246	2674	50268	46432	40648	47710	29165	29648	29057	31746
41	395	244	2682	50228	46484	40659	47742	29765	30195	29613	32286
42	394	249	2684	50233	46476	40604	47721	30183	30731	30103	32848
43	397	247	2697	50146	46541	40643	47693	30738	31243	30626	33472
44	391	244	2701	50139	46464	40549	47689	31193	31687	31118	33984
45	388	245	2722	50065	46337	40722	47597	31704	32219	31632	34568
46	388	245	2732	50083	46385	40611	47583	32236	32743	32108	35111
47	386	250	2737	50154	46459	40684	47594	32732	33269	32650	35715
48	384	247	2755	50021	46484	40759	47515	33186	33690	33095	36209
49	381	245	2749	50060	46449	40824	47527	33570	34161	33550	36714
50	379	246	2772	50004	46393	40865	47504	34048	34561	33975	37164
51	378	249	2784	49967	46347	40841	47423	34436	35027	34437	37678
52	372	247	2784	49930	46456	40760	47438	34894	35439	34877	38216
53	365	249	2796	49960	46417	40820	47375	35313	35850	35375	38665
54	359	249	2814	49909	46479	40896	47383	35743	36308	35764	39123
55	359	251	2818	49873	46373	40854	47248	36079	36728	36105	39583
56	357	249	2823	49864	46383	40908	47320	36441	37029	36538	39967
57	358	246	2836	49770	46383	41027	47282	36849	37514	36976	40508
58	350	249	2845	49817	46374	41057	47235	37227	37811	37448	41032
59	355	247	2861	49786	46355	41098	47189	37587	38185	37692	41354
60	349	248	2863	49704	46398	41067	47116	37936	38554	38183	41812

### Sheet: Table S8
Table S8. Raw data for Figure 5D
	Mito	Cyto	FRET 2	Cyto + FRET 2 (ethanol+DMSO)	Cyto + FRET 2 (Bes +Ben) 1			Mito + FRET 2 (ethanol+DMSO)	Mito + FRET 2 (Bes +Ben) 1
1	382	238	2502	18246	17928	19846	6983	4711	4264	5140	5018
2	388	237	2508	26893	26450	28904	10370	5083	4702	5598	5493
3	413	237	2483	36180	35497	38006	13717	5686	5259	6217	6088
4	397	235	2459	44964	44101	46679	40600	6347	5835	6826	6722
5	379	227	2368	53297	51591	54944	48131	6868	6300	7320	7208
6	367	230	2364	60867	58637	62381	54224	7554	6945	7977	7933
7	366	227	2357	67347	64431	68784	59863	8269	7591	8682	8637
8	375	229	2358	72285	68766	73921	64602	8762	8243	9349	9376
9	391	228	2358	76383	71787	77717	67706	9482	8909	10060	10121
10	388	230	2364	78831	73522	80006	69878	10197	9553	10774	10877
11	392	231	2379	80334	74688	81029	71029	10917	10244	11472	11629
12	395	229	2374	81284	75310	81768	71702	11642	10925	12186	12427
13	391	230	2378	81885	75619	82027	72184	12354	11612	12963	13205
14	390	232	2388	82056	75568	82002	72215	13085	12293	13673	13979
15	390	232	2397	82174	75890	82208	72265	13843	12947	14486	14744
16	376	235	2409	82197	75557	82086	72312	14563	13671	15257	15544
17	381	236	2418	82239	75727	82129	72467	15283	14383	16016	16303
18	386	237	2438	82324	75577	81923	72381	16084	15070	16795	17100
19	389	235	2447	82333	75477	81870	72245	16784	15767	17599	17876
20	394	236	2459	82383	75273	81735	72113	17570	16451	18401	18636
21	389	238	2471	82218	75217	81605	72132	18313	17134	19179	19449
22	397	239	2477	82117	74967	81626	72188	19073	17818	19977	20213
23	393	238	2491	82179	74864	81458	71935	19779	18523	20775	20980
24	392	240	2492	81933	74710	81257	71915	20494	19191	21571	21713
25	391	239	2506	81847	74563	81042	71716	21217	19864	22354	22486
26	390	238	2522	81872	74528	81114	71920	21967	20528	23096	23269
27	389	238	2533	81656	74238	80886	71670	22699	21206	23877	23989
28	393	241	2543	81566	74057	80650	71651	23388	21863	24648	24725
29	396	241	2555	81501	73989	80598	71430	24098	22496	25382	25463
30	398	241	2566	81364	73891	80456	71349	24817	23122	26130	26222
31	399	240	2574	81122	73461	80196	71109	25449	23794	26918	26852
32	395	240	2585	80949	73385	80026	71030	26116	24414	27601	27571
33	390	244	2601	80864	73273	79779	71043	26796	25053	28320	28315
34	394	243	2612	80724	72951	79806	70946	27471	25627	29067	29029
35	397	242	2618	80587	72672	79573	70771	28107	26274	29838	29754
36	397	244	2642	80483	72584	79395	70716	28745	26952	30487	30386
37	396	244	2636	80512	72595	79241	70662	29449	27496	31254	31066
38	397	245	2655	80372	72331	79088	70651	30046	28152	31965	31831
39	396	243	2660	80349	72279	78982	70576	30706	28795	32689	32440
40	397	246	2674	80223	72281	79006	70450	31349	29380	33342	33143
41	395	244	2682	80030	71875	78862	70274	32061	29962	34054	33863
42	394	249	2684	79862	71832	78707	70203	32617	30547	34762	34456
43	397	247	2697	79803	71618	78527	70058	33274	31147	35445	35052
44	391	244	2701	79666	71449	78401	70097	33868	31725	36082	35741
45	388	245	2722	79584	71535	78301	70069	34484	32284	36762	36400
46	388	245	2732	79515	71360	78188	70085	35151	32864	37516	37109
47	386	250	2737	79504	71294	78246	69902	35774	33468	38179	37717
48	384	247	2755	79376	71120	77981	69933	36357	33933	38688	38327
49	381	245	2749	79173	71049	77882	69836	36922	34516	39520	38869
50	379	246	2772	79071	70928	77700	69765	37559	35109	40112	39560
51	378	249	2784	78989	70859	77582	69742	38154	35626	40688	40180
52	372	247	2784	78868	70771	77633	69558	38560	36161	41365	40740
53	365	249	2796	78627	70420	77445	69568	39128	36708	41919	41267
54	359	249	2814	78571	70310	77486	69353	39793	37228	42536	41884
55	359	251	2818	78436	70200	77232	69413	40296	37747	43213	42488
56	357	249	2823	78332	70185	77217	69283	40855	38170	43791	43057
57	358	246	2836	78201	70033	77052	69223	41417	38729	44343	43535
58	350	249	2845	77968	69943	76965	69232	41976	39184	45019	44185
59	355	247	2861	77959	70007	76910	69077	42502	39722	45540	44689
60	349	248	2863	77722	69864	76804	69089	42933	40231	46222	45265
